# Induced tolerance to UV stress drives survival heterogeneity in isogenic *E. coli* cell populations

**DOI:** 10.1101/2025.05.14.654146

**Authors:** Shunsuke Ichikawa, Midai Tanoue, Junto Takeuchi, Eri Matsuo, Yasuhito Shimada, Abhyudai Singh

**Affiliations:** Faculty of Education, Mie University, 1577 Kurimamachiya-cho Tsu, Mie, 514-8507, Japan; Zebrafish Research Center, Mie University, 1577 Kurimamachiya-cho Tsu, Mie, 514-8507, Japan; Department of Integrative Pharmacology, Graduate School of Medicine, Mie University, 2-174 Edobashi Tsu, Mie, 514-8507, Japan; Department of Electrical and Computer Engineering, Biomedical Engineering and Mathematical Sciences, Center of Bioinformatics and Computational Biology, University of Delaware, Newark, Delaware 19716, USA

**Keywords:** *Escherichia coli*, persister, primed cells, ultraviolet light irradiation, Modified Luria-Delbrück fluctuation test

## Abstract

The emergence of transiently tolerant bacterial subpopulations challenges our understanding of stress tolerance mechanisms. While much is known about antibiotic tolerance, it remains unclear whether similar mechanisms contribute to survival under ultraviolet (UV) stress. Here, we employed a modified Luria–Delbrück fluctuation test to investigate the presence of pre-existing UV-tolerant subpopulations in *Escherichia coli*. Our results showed no significant evidence of pre-stress UV tolerance. Instead, the data suggest that survival is primarily driven by inducible DNA repair responses activated after UV exposure. Furthermore, sequential low-dose UV exposures yielded higher-than-expected survival, suggesting that transient tolerance can be induced following initial UV exposure, likely through active DNA repair processes. These findings indicate that *E. coli* survives UV stress via an induced, rather than pre-existing, mechanism of tolerance.
