## Supplemental material 1 for "Induced tolerance to UV stress drives survival heterogeneity in isogenic *E. coli* cell populations"

### Sheet: NC
Viable cells (N/N0)	240116M	240130J	240130M	240202M	240204J	240209M
	0.036129	0.0296429	0.03875	0.0941176	0.068	0.00529412
		0.0122973	0.0253125	0.0695652	0.06	0.0108333
		0.00300654	0.0443478	0.0968	0.0577778	0.00607143
	0.0806667	0.074	0.02	0.0841667	0.0754545	0.0142857
	0.0983333	0.09125	0.0377273	0.143103	0.0631818	0.0113043
	0.2	0.095	0.0248148	0.113784	0.0695238	0.0115789
	0.1	0.0435714	0.0753846	0.046	0.046	0.01
	0.0918182	0.104615	0.0473333	0.0804167	0.0415	0.00823529
		0.00928571	0.0509524	0.0678947	0.0623077	0.010625
	0.231429	0.0166176	0.034	0.1192	0.0594444	0.0164286
	0.049375	0.086	0.0342308	0.0576471	0.0189655	0.0133333
	0.0639394	0.04625	0.0627778	0.0318182	0.0347059	0.00409091
Average	0.105743	0.0509614	0.0413026	0.0837095	0.0547385	0.0101734
Standard deviation	0.0664858	0.0374676	0.01614	0.0319468	0.0163593	0.00370913
Standard error	0.0221619	0.010816	0.00465922	0.00922224	0.00472253	0.00107073
Coefficient of variation	0.628746	0.735215	0.390774	0.381639	0.298864	0.36459

### Sheet: FT
Viable cells (N/N0)	240209J	240215M	240215J	240220J
	0.168333	0.0294872	0.0711111	0.1488
	0.0478261	0.0684615	0.1	0.187632
	0.0832143	0.048	0.211818	0.22129
	0.121724	0.053125	0.085	0.188667
	0.076875	0.058	0.0372	0.142857
	0.187879	0.057619	0.0912121	0.0718812
	0.108	0.0376923	0.103333	0.225833
	0.12766	0.0983333	0.231429	0.112586
	0.0495349	0.0123077	0.0627778	0.114651
	0.0808696	0.131667	0.0582609	0.23875
	0.0917241	0.0107143	0.105517	0.106571
	0.0275	0.03375	0.233	0.12
Average	0.097595	0.0532631	0.115888	0.156627
Standard deviation	0.0480528	0.0345817	0.0692074	0.0545096
Standard error	0.0160176	0.00998287	0.0199785	0.0157356
Coefficient of variation	0.49237	0.649262	0.597191	0.348023
