## Supplemental material 2 for "Induced tolerance to UV stress drives survival heterogeneity in isogenic *E. coli* cell populations"

### Sheet: NC
Viable cells (N/N0)	231219M	231219J	231222J	231222M	240109M	240109J	240418M1	240418M2
	0.000433333	0.00154746	0.00290714	0.000303125		0.000192	0.00038	0.0015375
	0.000816667	0.000247436	0.0013	0.000503448		7.5e-05	0.000494444	0.000494737
	0.00111667	0.000550459	0.00031	0.00052	0.000127778	0.000208	0.000531579	0.00129231
	0.000454167	0.000294118	0.000140909	0.000754839	0.000290909	0.000243	0.00111667	0.00102083
	0.000410526	0.000345679		0.000708824	0.00013		0.0004875	0.000327941
	0.000150667	0.000134483	0.00027	0.0004	0.000136585	6.09e-05	0.000506667	0.00122727
	0.000821429	0.000477358	0.00025	0.000184091		0.00016	0.00167143	0.00103077
	0.0007875	0.000457143	7.69231e-05	0.000488889	0.000443478	3.75e-05	0.0023375	0.000505882
	0.0011	9.87805e-05	0.000314286	0.000789286	0.00201333	8.82e-05	0.00086087	0.000439474
	0.000428	0.000112	6.5e-05	0.0002645	0.0001759	4.67e-05	0.00125	0.0025
	0.00139091	0.000292105	0.00283333	0.0004	0.000168	0.000107	0.00126	0.000376923
	0.000466667	0.000107143	0.000163158	0.000569048	0.000727273	5.45e-05	0.001005	0.000361905
Average	0.000698044	0.00038868	0.000784614	0.000490504	0.00046814	0.000115709	0.000991805	0.000926295
Standard deviation	0.000368346	0.000396121	0.00108556	0.000193174	0.000612617	7.2541e-05	0.000585231	0.000651773
Standard error	0.000106332	0.00011435	0.000327308	5.57644e-05	0.000204206	2.18719e-05	0.000168942	0.000188151
Coefficient of variation	0.527683	1.01914	1.38356	0.393827	1.30862	0.626925	0.590067	0.703634

### Sheet: FT
Viable cells (N/N0)	240116J	240117J	240123J	240125J	240314M	240325M1	240325M2	240327J1
	0.000262	0.000221	0.000404	0.00028	0.000378125	0.000336667	5.55556e-06	0.0017
	0.0004	0.00032	0.000751	0.000739	0.000376471	0.0017125	0.00132857	0.000115
	0.000576	1.67e-05	2.37e-05	0.000126	0.000620588	0.00150645	0.000855556	0.00158974
	2e-05	0.000333	0.000173	0.000416	0.00171539	0.00186154	0.0003	0.00152955
	0.000492	2e-05	0.000229	5e-06	1.90476e-05	0.000359091	3.57143e-05	0.000407407
	0.000744	0.003	0.000191	0.000177	2.63158e-05	0.00157895	1e-05	0.00165918
	5e-05	2.28e-05	0.000467	1.21e-05	3.07692e-05	0.0006	0.0002	0.000247273
	0.000233	2.39e-05	5.86e-05	0.000216	9.09091e-06	0.00056	1.25e-05	0.00206842
	1.94e-05	0.000204	9.17e-05	4.76e-05	4.8e-05	0.000159259	2.66667e-05	0.00215714
	3e-05	0.000468	7.86e-05	3.48e-05	0.0010125	2.72727e-05	6.67e-05	0.00100385
	0.006144	0.000124	0.000954	0.001062	0.000258333	0.000105405	5.45455e-05	0.00130435
	9.09e-06	0.000272	0.000124	0.000168	6.66667e-06	0.000293333	0.00224	0.00102326
Average	0.000748291	0.000418783	0.000295467	0.000273625	0.000375108	0.000758372	0.000427984	0.00123376
Standard deviation	0.0017174	0.000826237	0.000295516	0.000323715	0.000523992	0.000694005	0.000704294	0.000685676
Standard error	0.00049577	0.000238514	8.5308e-05	9.34485e-05	0.000151263	0.000200342	0.000203312	0.000197938
Coefficient of variation	2.29509	1.97295	1.00017	1.18306	1.39691	0.915124	1.64561	0.55576
