## Supplemental material 4 for "Induced tolerance to UV stress drives survival heterogeneity in isogenic *E. coli* cell populations"

### Sheet: NC
Viable cells (N/N0)	240619	240705A	240705B
	0.000292593	0.000818182	0.0001125
	0.000336364	0.000352941	0.000888889
	0.000155556	0.000873684	0.00366667
	8.84615e-05	0.00142857	0.000636364
	0.0002	0.00075625	0.000941667
	0.00023125	0.000380952	0.000658824
	0.000235714	0.000706667	0.000585714
	0.00022381	0.000614286	0.0013
		0.000857143	0.000571429
		0.000466667	0.000507692
		0.000706667	0.000666667
		0.000535484	0.000466667
Average	0.000220468	0.000708124	0.000916923
Standard deviation	7.65804e-05	0.000288129	0.000912716
Standard error	2.21069e-05	8.31757e-05	0.000275194
Coefficient of variation	0.347353	0.406891	0.995412

### Sheet: FT
Viable cells (N/N0)	240528	240626	240702A	240702B
	0.000159184	1.68317e-05	1.92308e-05	1.6129e-05
	0.000375	0.000123077	2.85714e-06	6.75676e-05
	2e-05	7.57576e-05	2.72727e-05	8.3871e-05
	1.16279e-05	2.30769e-05	0.000905556	7.87879e-05
	0.0001	0.000225	0.00137667	8.06452e-05
	6.66667e-05	4.47368e-05	1.66667e-05	2.06897e-05
	3.09524e-05	0.000185714	1.04167e-05	0.000169565
	4.83871e-05	8.57143e-05	2e-05	4.59459e-05
	9.35484e-05	0.000329167	4.82759e-05	8.96552e-05
	0.000102222	2.85714e-05	0.000325	1.06383e-05
	5.45455e-05	0.000133333	4.21053e-05	1.11111e-05
	6.77966e-06	0.0009	6.53846e-05	0.000121053
Average	8.90761e-05	0.000180915	0.000238286	6.63049e-05
Standard deviation	0.000100567	0.000245014	0.000442081	4.86498e-05
Standard error	2.90312e-05	7.07293e-05	0.000127618	1.4044e-05
Coefficient of variation	1.129	1.3543	1.85525	0.733729
