## Supplemental material 5 for "Induced tolerance to UV stress drives survival heterogeneity in isogenic *E. coli* cell populations"

### Sheet: raw data
Condition	1	2	Theoretical hypothesis in Fig. 4b	3	4	Theoretical hypothesis in Fig. 4c	5
UV fluence (mJ/cm^2)	2.5	3.5	-	6.0 (2.5 + 3.5)	6.0	-	8.0 (2.5 + 6.0)
	0.036129	0.015	0.00053845	0.00112121	0.000433333	6.10909e-06	0.000146552
	0.0806667	0.0196552	0.00122457	0.000632911	0.000816667	4.53333e-05	0.000121053
	0.0983333	0.0158333	0.00160219	0.000545455	0.00111667	5.19256e-05	0.000166667
	0.2	0.0221053	0.00089641	0.00704348	0.000454167	1.95121e-06	0.000146032
	0.1	0.0146269	0.000719797	0.00290909	0.000410526	0.000402667	8.97059e-05
	0.0918182	0.0186275	0.00128469	0.00163158	0.000150667	3.64138e-06	0.00016
	0.231429	0.0370492	0.000171528	0.000814815	0.000821429	4.75155e-06	0.000397826
	0.049375	0.0226506	0.000700741	0.00291667	0.0007875	1.824e-05	8.69565e-06
	0.0639394	0.0165823	0.000866667	0.000929293	0.0011	3.54089e-05	0.00014697
	0.0296429	0.0187209	0.0004654	0.00111864	0.000428	5.18994e-05	0.00152766
	0.0122973	0.0170093	0.000554057	0.000719101	0.00139091	3.45526e-05	9.11765e-05
	0.00300654	0.0494872	0.00494872	0.000563636	0.000466667	8.99768e-05	6.27907e-05
	0.074	0.015	0.0013816	0.0085	0.00154746	3.71353e-06	2.20339e-05
	0.09125	0.0190789	0.00125967	0.0210909	0.000247436	2.14e-06	4.92754e-05
	0.095	0.0117054	0.00148307	0.0171667	0.000550459	3.15429e-06	5.25424e-05
	0.0435714	0.00973856	0.000119915	0.00644444	0.000294118	8.06527e-05	3.63636e-05
	0.104615	0.0164151	0.000584314	0.008375	0.000345679	8.54286e-06	0.000186047
	0.00928571	0.0194872	0.00374419	0.00575	0.000134483	2.16812e-05	8.68852e-05
	0.0166176	0.0263934	0.0011947	0.00666667	0.000477358	8.90217e-06	0.000102857
	0.086	0.0159259	0.001452	0.00273214	0.000457143	0.00010648	0.0001825
	0.04625	0.0235616	0.00055333	0.00625	9.87805e-05	8.84722e-06	0.00180488
	0.03875	0.00814815	0.00311831	7.31707e-05	0.000112	3.76471e-05	0.00203226
	0.0253125	0.0159434	0.00188571	0.0126563	0.000292105	2.20778e-05	0.000128846
	0.0443478		0.000982762	0.00622951	0.000107143	1.85156e-06
	0.02		0.001452	0.00533333	0.00290714	4.10846e-06
	0.0377273		0.00160088	0.00472727	0.0013	1.47967e-06
	0.0248148		0.000897377	0.00194286	0.00031	1.94526e-06
	0.0753846		0.00116084	0.0112195	0.000140909	1.70368e-05
	0.0473333		0.00157476	0.00468085	0.00027	1.61961e-05
	0.0509524		0.00176961	0.00582353	0.00025	4.88294e-05
	0.034		0.0031461	0.0105435	7.69231e-05	8.21839e-06
	0.0342308		0.000558113	0.00434211	0.000314286	2.69977e-05
	0.0627778		0.00454877	0.00617647	6.5e-05	1.58318e-05
	0.0941176		0.000513462	0.00507353	0.00283333	1.67385e-05
	0.0695652		0.00025605	0.00596386	0.000163158	1.24877e-06
	0.0968		0.000866202		0.000303125	4.51176e-05
	0.0841667		0.000105501		0.000503448	4.36493e-06
	0.143103		0.000625392		0.00052	1.02964e-05
	0.113784		0.000693915		0.000754839	1.8892e-06
	0.046		0.00106781		0.000708824	4.38312e-07
	0.0804167		0.00399197		0.0004	6.175e-06
	0.0678947		0.00116603		0.000184091	2.06818e-06
	0.1192		0.00104759		0.000488889	1.44572e-05
	0.0576471		0.00117054		0.000789286	4.13333e-06
	0.0318182		0.00109145		0.0002645	2.97521e-06
	0.068		0.00113077		0.0004	2.6055e-05
	0.06		0.000110088		0.000569048	3.09111e-05
	0.0577778		0.00234083		0.000127778	1.85564e-05
	0.0754545		0.000677465		0.000290909	7.4235e-06
	0.0631818		0.000212579		0.00013	6.64892e-06
	0.0695238		0.000370243		0.000136585	1.587e-05
	0.046		0.00012437		0.000443478	4.32965e-05
	0.0415		9.66931e-05		0.00201333	7.20321e-06
	0.0623077		0.000871664		0.0001759	3.13687e-05
	0.0594444		0.000831297		0.000168	3.64138e-06
	0.0189655		0.00273026		0.000727273	7.34783e-07
	0.0347059		6.78366e-05		0.000192	2.41356e-05
	0.00529412		3.98396e-05		7.5e-05	9.34865e-06
	0.0108333		8.65741e-05		0.000208	6.88235e-07
	0.00607143		0.00131404		0.000243	1.44738e-05
	0.0142857		4.31373e-05		6.09e-05	9.45624e-06
	0.0113043		0.001203		0.00016	0.0001118
	0.0115789		0.00115485		3.75e-05	2.15987e-06
	0.01		0.000196552		8.82e-05	1.19631e-05
	0.00823529		0.000314155		4.67e-05	8.63133e-06
	0.010625		0.000169399		0.000107	1.41414e-06
	0.0164286		0.000105501		5.45e-05	5.68116e-05
	0.0133333		0.000653571			3.88828e-05
	0.00409091		0.00015			1.50968e-05
			0.00177783			2.61814e-05
			0.0010188			4.58889e-05
			0.00145483			7.125e-06
			0.00128469			8.379e-06
			0.0020805			2.41389e-05
			0.00351967			5.04606e-05
			0.00372549			5.69048e-06
			0.000206689			2.81662e-06
			0.000520588			9.25e-05
			0.000124738			7.17187e-05
			0.00164079			9.14762e-07
			0.000201861			1.87826e-05
			0.000985207			2.55294e-06
			0.00186702			1.9072e-05
			0.000221999			2.97739e-05
			0.000592692			1.07588e-05
			0.000536111			2.80197e-05
			0.000159375			1.87342e-06
			0.00170909			3.26786e-06
			0.000528455			3.01042e-05
			0.000702326			1.84444e-05
			0.00336513			3.15625e-06
			0.00058125			1.2541e-05
			0.001075			4.82342e-06
			0.000808718			3.05156e-05
			0.00217368			1.40305e-06
			0.000201797			7.74375e-05
			0.000183333			4.67561e-06
			0.00110789			1.67964e-05
			0.00171892			2.97776e-05
			0.000698434			5.88235e-06
			0.000143945			8.993e-06
			9.66931e-05			7.66421e-06
			0.000511523			1.36585e-05
			0.00167614			9.22297e-07
			0.000133862			2.65909e-07
			0.000407541			3.97879e-05
			0.000395632			2.84516e-05
			0.00222039			2.47942e-05
			0.000214286			8.72768e-06
			0.000743519			1.52024e-06
			0.00113077			1.93667e-05
			0.000845108			1.24634e-05
			0.000554074			3.90583e-05
			0.000707055			1.33565e-05
			0.000985207			2.05614e-06
			0.000740625			6.70668e-06
			0.000818344			3.22159e-06
			0.000333358			3.63e-06
			0.000403567			1.596e-05
			0.00110789			1.6955e-05
			0.000995753			1.27544e-05
			0.0016759			2.66968e-06
			0.000254386			2.92105e-05
			0.00120625			1.89147e-06
			0.0014137			5.83737e-06
			0.0016465			4.0724e-07
			0.000729338			3.14176e-06
			0.00075668			4.82639e-05
			0.00107468			1.79595e-05
			0.000309863			2.42083e-05
			0.00140422			6.58898e-06
			0.00312669			2.21025e-05
			0.000672992			1.69737e-05
			0.00135826			7.17429e-05
			0.000170093			5.30991e-05
			0.00183497			7.44138e-05
			0.00157459			1.02126e-06
			0.000230217			0.00019738
			0.000736574			3.45566e-05
			0.000259829			1.56334e-05
			0.000387084			1.19498e-06
			0.000385679			0.000183717
			0.00188636			0.000139975
			0.00112759			1.35764e-06
			0.00139529			5.4e-06
			0.000851259			5.87195e-06
			0.00123391			3.44935e-05
			0.000924346			8.88361e-06
			0.000208955			4.23735e-05
			0.000336595			1.29542e-05
			0.00184684			3.65217e-06
			0.000520588			1.33818e-05
			0.000845108			5.34671e-05
			0.000561901			3.1494e-05
			0.00106026			2.39572e-06
			0.000184405			5.09211e-06
			0.00298863			8.39881e-05
			0.0042559			2.76602e-05
			0.00136167			9.80237e-06
			0.000590324			1.39905e-06
			6.47727e-05			5.18994e-05
			0.000520988			3.44935e-05
			0.0005697			2.65519e-06
			0.000576019			2.01413e-05
			0.000566791			1.45889e-06
			0.000773039			1.30622e-05
			6.47727e-05			3.75e-07
			0.00023964			8.02111e-06
			0.00111286			5.85744e-06
			0.00136732			4.82906e-06
			0.00226984			1.27368e-05
			0.00104632			1.95121e-06
			0.000271835			6.09589e-05
			0.000565555			9.50075e-05
			0.00129536			0.000197686
			0.00127105			3.08323e-05
			0.00093855			9.94091e-07
			0.000201797			4.94679e-05
			0.00123859			1.51408e-05
			0.000320147			7.69231e-06
			0.000340187			5.56267e-05
			0.000851259			1.77143e-05
			0.00370492			1.18646e-05
			0.00158552			3.68889e-05
			0.0012625			4.18167e-05
			0.00166794			1.44738e-05
			0.000674783			6.64009e-06
			0.00134481			2.54605e-06
			0.00156605			1.68682e-05
			0.00139665			2.68357e-05
			0.000934615			3.95624e-05
			0.000444643			1.2541e-05
			0.000367337			2.13571e-06
			0.00100148			3.03789e-05
			0.00042958			6.42857e-06
			0.00101111			1.9688e-05
			0.0006153			1.02143e-05
			0.00165641			8.77238e-05
			0.000830233			3.90583e-05
			0.00205372			5.21121e-06
